# Selective dephosphorylation by PP2A-B55 directs the meiosis I - meiosis II transition in oocytes

**DOI:** 10.1101/2020.08.21.260216

**Authors:** S. Zachary Swartz, Hieu T. Nguyen, Brennan C. McEwan, Mark E. Adamo, Iain M. Cheeseman, Arminja N. Kettenbach

## Abstract

Meiosis is a specialized cell cycle that requires sequential changes to the cell division machinery to facilitate changing functions. To define the mechanisms that enable the oocyte-to-embryo transition, we performed time-course proteomics in sea star oocytes from prophase I through the first embryonic cleavage. Although protein levels are broadly stable, dynamic waves of phosphorylation underlie each meiotic stage. We find that the phosphatase PP2A-B55 is reactivated at the Meiosis I/II transition resulting in the preferential dephosphorylation of threonine residues. Selective dephosphorylation is critical for directing the MI / MII transition as altering PP2A-B55 substrate preferences disrupts key cell cycle events after meiosis I. In addition, threonine to serine substitution of a conserved phosphorylation site in the substrate INCENP prevents its relocalization at anaphase I. Thus, through its inherent phospho-threonine preference, PP2A-B55 rewires the cell division apparatus to direct the MI / MII transition.
