## Supplemental Table 2 for "Selective dephosphorylation by PP2A-B55 directs the meiosis I - meiosis II transition in oocytes"

### Sheet: protein changes CC
geneSet	description	link	enrichmentRatio	pValue	FDR
GO:1990904	ribonucleoprotein complex	http://amigo.geneontology.org/amigo/term/GO:1990904	3.92026	6.80022e-08	7.99026e-05
GO:0015630	microtubule cytoskeleton	http://amigo.geneontology.org/amigo/term/GO:0015630	3.21011	2.87021e-07	0.000168625
GO:0044430	cytoskeletal part	http://amigo.geneontology.org/amigo/term/GO:0044430	2.49873	9.33415e-06	0.00365587
GO:0005840	ribosome	http://amigo.geneontology.org/amigo/term/GO:0005840	6.11883	1.69282e-05	0.00497267
GO:0044391	ribosomal subunit	http://amigo.geneontology.org/amigo/term/GO:0044391	6.69636	2.66789e-05	0.00626955
GO:0005815	microtubule organizing center	http://amigo.geneontology.org/amigo/term/GO:0005815	3.02311	0.000213259	0.0413859
GO:0005925	focal adhesion	http://amigo.geneontology.org/amigo/term/GO:0005925	3.85372	0.00027659	0.0413859
GO:0005924	cell-substrate adherens junction	http://amigo.geneontology.org/amigo/term/GO:0005924	3.82531	0.000293344	0.0413859
GO:0030055	cell-substrate junction	http://amigo.geneontology.org/amigo/term/GO:0030055	3.78808	0.000316999	0.0413859

### Sheet: protein changes BP
geneSet	description	link	enrichmentRatio	pValue	FDR
GO:0051640	organelle localization	http://amigo.geneontology.org/amigo/term/GO:0051640	3.38952	5.63889e-06	0.0229476
GO:0051656	establishment of organelle localization	http://amigo.geneontology.org/amigo/term/GO:0051656	3.92242	6.53081e-06	0.0229476
GO:0006405	RNA export from nucleus	http://amigo.geneontology.org/amigo/term/GO:0006405	7.65501	1.00884e-05	0.0229476
GO:0006611	protein export from nucleus	http://amigo.geneontology.org/amigo/term/GO:0006611	6.53149	1.00968e-05	0.0229476
GO:0046907	intracellular transport	http://amigo.geneontology.org/amigo/term/GO:0046907	2.22104	1.41859e-05	0.0257929
GO:0051168	nuclear export	http://amigo.geneontology.org/amigo/term/GO:0051168	6.05523	1.85055e-05	0.0280389
GO:0043043	peptide biosynthetic process	http://amigo.geneontology.org/amigo/term/GO:0043043	3.24977	3.25803e-05	0.038094
GO:0048194	Golgi vesicle budding	http://amigo.geneontology.org/amigo/term/GO:0048194	9.81101	3.35224e-05	0.038094

### Sheet: protein changes MF
geneSet	description	link	enrichmentRatio	pValue	FDR
GO:0003723	RNA binding	http://amigo.geneontology.org/amigo/term/GO:0003723	2.97086	1.30013e-09	2.44035e-06
GO:0043024	ribosomal small subunit binding	http://amigo.geneontology.org/amigo/term/GO:0043024	33.0714	5.28106e-06	0.00378642
GO:0043021	ribonucleoprotein complex binding	http://amigo.geneontology.org/amigo/term/GO:0043021	8.20377	6.05182e-06	0.00378642
