## Supplemental Table 4 for "Selective dephosphorylation by PP2A-B55 directs the meiosis I - meiosis II transition in oocytes"

### Sheet: Emetine CC
geneSet	description	link	enrichmentRatio	pValue	FDR
GO:0062023	collagen-containing extracellular matrix	http://amigo.geneontology.org/amigo/term/GO:0062023	14.3182	4.07674e-13	4.79017e-10
GO:0031012	extracellular matrix	http://amigo.geneontology.org/amigo/term/GO:0031012	10.5655	2.43368e-11	1.42978e-08
GO:0005604	basement membrane	http://amigo.geneontology.org/amigo/term/GO:0005604	28.7938	4.16477e-09	1.6312e-06
GO:0005788	endoplasmic reticulum lumen	http://amigo.geneontology.org/amigo/term/GO:0005788	12.2327	6.41358e-09	1.65167e-06
GO:0099081	supramolecular polymer	http://amigo.geneontology.org/amigo/term/GO:0099081	6.10303	8.31149e-09	1.65167e-06
GO:0099080	supramolecular complex	http://amigo.geneontology.org/amigo/term/GO:0099080	6.0964	8.43406e-09	1.65167e-06
GO:0099512	supramolecular fiber	http://amigo.geneontology.org/amigo/term/GO:0099512	5.73983	6.38761e-08	1.07221e-05
GO:0005581	collagen trimer	http://amigo.geneontology.org/amigo/term/GO:0005581	25.8151	1.12062e-07	1.64592e-05
GO:0098644	complex of collagen trimers	http://amigo.geneontology.org/amigo/term/GO:0098644	78.804	1.68245e-07	2.19654e-05
GO:0044420	extracellular matrix component	http://amigo.geneontology.org/amigo/term/GO:0044420	38.1958	1.90899e-07	2.24306e-05
GO:0005583	fibrillar collagen trimer	http://amigo.geneontology.org/amigo/term/GO:0005583	102.087	2.90458e-06	0.000284407
GO:0098643	banded collagen fibril	http://amigo.geneontology.org/amigo/term/GO:0098643	102.087	2.90458e-06	0.000284407
GO:0044449	contractile fiber part	http://amigo.geneontology.org/amigo/term/GO:0044449	10.6441	1.97509e-05	0.00178518
GO:0043292	contractile fiber	http://amigo.geneontology.org/amigo/term/GO:0043292	9.98184	2.83638e-05	0.00238053
GO:0016460	myosin II complex	http://amigo.geneontology.org/amigo/term/GO:0016460	48.8242	3.0482e-05	0.00238775
GO:0030017	sarcomere	http://amigo.geneontology.org/amigo/term/GO:0030017	9.6474	0.000163101	0.0119777
GO:0030016	myofibril	http://amigo.geneontology.org/amigo/term/GO:0030016	8.74577	0.000257264	0.0176298
GO:0015629	actin cytoskeleton	http://amigo.geneontology.org/amigo/term/GO:0015629	5.43617	0.000270073	0.0176298
GO:0044432	endoplasmic reticulum part	http://amigo.geneontology.org/amigo/term/GO:0044432	3.09122	0.00061686	0.0381479
GO:0016459	myosin complex	http://amigo.geneontology.org/amigo/term/GO:0016459	17.5462	0.000664137	0.0390181
GO:0000786	nucleosome	http://amigo.geneontology.org/amigo/term/GO:0000786	16.7606	0.000759353	0.0424876

### Sheet: Emetine BP
geneSet	description	link	enrichmentRatio	pValue	FDR
GO:0030198	extracellular matrix organization	http://amigo.geneontology.org/amigo/term/GO:0030198	8.00384	1.54556e-06	0.0140507
GO:0043062	extracellular structure organization	http://amigo.geneontology.org/amigo/term/GO:0043062	6.94333	4.94441e-06	0.0169226
GO:0030049	muscle filament sliding	http://amigo.geneontology.org/amigo/term/GO:0030049	31.6505	7.44588e-06	0.0169226
GO:0033275	actin-myosin filament sliding	http://amigo.geneontology.org/amigo/term/GO:0033275	31.6505	7.44588e-06	0.0169226

### Sheet: Emetine MF
geneSet	description	link	enrichmentRatio	pValue	FDR
GO:0005198	structural molecule activity	http://amigo.geneontology.org/amigo/term/GO:0005198	8.10464	7.93809e-14	1.48998e-10
GO:0005201	extracellular matrix structural constituent	http://amigo.geneontology.org/amigo/term/GO:0005201	22.316	1.68943e-12	1.58553e-09
GO:0030020	extracellular matrix structural constituent conferring tensile strength	http://amigo.geneontology.org/amigo/term/GO:0030020	51.9792	1.47793e-09	9.2469e-07
GO:0008307	structural constituent of muscle	http://amigo.geneontology.org/amigo/term/GO:0008307	36.4248	2.40332e-07	0.000112776
GO:0043236	laminin binding	http://amigo.geneontology.org/amigo/term/GO:0043236	44.2122	1.88803e-06	0.000633397
GO:0005518	collagen binding	http://amigo.geneontology.org/amigo/term/GO:0005518	23.9208	2.02471e-06	0.000633397
GO:0050840	extracellular matrix binding	http://amigo.geneontology.org/amigo/term/GO:0050840	23.3119	2.55357e-05	0.00684723
GO:0031433	telethonin binding	http://amigo.geneontology.org/amigo/term/GO:0031433	91.5824	0.000198475	0.0465672
